# Killer Toxin K28 resistance in yeast relies on COG complex mediated trafficking of the defence factor Ktd1

**DOI:** 10.1101/2024.12.20.629825

**Authors:** Kamilla ME. Laidlaw, Hatwan H. Nadir, Amy Milburn, Martha S.C. Xelhuantzi, Justas Stanislovas, Alastair P. Droop, Sandy MacDonald, Ilya Andreev, Andrew Leech, Daniel Ungar, Meru J. Sadhu, Chris MacDonald

**Affiliations:** York Biomedical Research Institute and Department of Biology, University of York, York, UK; Bioscience Technology Facility, Department of Biology, University of York, UK; Centre for Genomics & Data Science Research, National Human Genome Research Institute, NIH, Bethesda, MD

## Abstract

A/B toxins are a diverse family of protein toxins that enter host cells via endocytosis and induce cell death. In yeast, the A/B toxin K28 is internalised to endosomes of susceptible yeast, before following the retrograde trafficking pathway and ultimately triggering cell cycle arrest. The endolysosomal defence factor Ktd1 protects against K28, but its regulation remains unclear. Cog7, a subunit of the conserved oligomeric Golgi (COG) tethering complex, has been implicated in K28 defence, though the mechanism is unknown. We developed a high throughput K28 sensitivity assay and bespoke analysis package to show that all lobe B COG subunits (Cog5 - 8) are required for K28 resistance. Although the COG complex modulates glycosylation of the surface molecules required to bind extracellular K28, our experiments reveal that the hypersensitivity of *cog* mutants is primarily explained by defects in Ktd1 trafficking. Ktd1 mis-localisation in *cog* mutants is reminiscent to disruptions in Snc1, a surface cargo that recycles multiple times via the Golgi. This work suggests not only that the COG complex is responsible for the precise trafficking Ktd1 required to mediate toxin defence, but that Ktd1 may survey endolysosomal compartments for internalised K28. This work underpins the importance of Ktd1 in defence against the A/B toxin K28, and implies various membrane trafficking regulators might influence toxin effects in other eukaryotic systems.
