## Supplementary material for "Killer Toxin K28 resistance in yeast relies on COG complex mediated trafficking of the defence factor Ktd1": Reagent table

### Sheet: Sheet1
	Table 1: Yeast strains and plasmids used in this study
	Table 1A: Yeast strains
	Strain	Parental strain	Genotype	Reference
	CMY56	BY4742	MATα, his3∆ leu2∆ lys2∆ ura3∆	Brachmann et al., Yeast. 1998
	CMY211	BY4741	MATa, his3∆ leu2∆ met15∆ ura3∆	Brachmann et al., Yeast. 1998
	CMY2348	MSY20D	ski2Δ::Kan r / ski2-2, leu2Δ0 / leu2, ura3Δ0 / ura3-52 {L-A, M28 viruses}	Andreev et al., PNAS. 2023
	CMY2349	MSY20C	ski2Δ::Kan r / ski2-2, leu2Δ0 / leu2, ura3Δ0 / ura3-52 {L-A} heat cured	Andreev et al., PNAS. 2023
	CMY2549	BY4742	mnn2∆::Kanr	Giaever et al., Nature. 2002
	CMY2463	BY4742	cog5∆::Kanr	Giaever et al., Nature. 2002
	CMY2461	BY4742	cog6∆::Kanr	Giaever et al., Nature. 2002
	CMY2446	BY4742	cog7∆::Kanr	Giaever et al., Nature. 2002
	CMY2452	BY4742	cog8∆::Kanr	Giaever et al., Nature. 2002
	CMY2517	BY4741	cog2-DAmP	Breslow et al., Nature Methods. 2002
	CMY2519	BY4741	cog4-DAmP	Breslow et al., Nature Methods. 2002
	CMY2509	RCY1972	YETI-COG2	Arita et al., Molecular Systems. 2021
	CMY2510	RCY1972	YETI-COG3	Arita et al., Molecular Systems. 2021
	CMY2511	RCY1972	YETI-COG4	Arita et al., Molecular Systems. 2021
	CMY2345	BY4742	ktd1∆::Kanr	Giaever et al., Nature. 2002
	CMY2473	BY4742	mnn1∆::Kanr	Giaever et al., Nature. 2002
	CMY2612	BY4742	mnn9∆::Kanr	Giaever et al., Nature. 2002
	CMY2635	BY4742	cog5∆::Kanr mnn9∆::his5+	This study
	CMY2588	BY4742	cog6∆::Kanr mnn9∆::his5+	This study
	CMY2589	BY4742	cog7∆::Kanr mnn9∆::his5+	This study
	CMY2592	BY4742	cog8∆::Kanr mnn9∆::his5+	This study
	CMY3379	BY4742	cog5∆::Kanr ktd1∆::his5+	This study
	CMY3381	BY4742	cog6∆::Kanr ktd1∆::his5+	This study
	CMY3383	BY4742	cog7∆::Kanr ktd1∆::his5+	This study
	CMY3385	BY4742	cog8∆::Kanr ktd1∆::his5+	This study
	CMY3400	CMY2348	ski2Δ::Kan r / ski2-2, leu2Δ0 / leu2, URA3 / URA3 {L-A, M28 viruses}	This study
	CMY2948	BY4742	vps51∆::Kanr
	CMY2974	BY4742	vps52∆::Kanr
	CMY2960	BY4742	vps53∆::Kanr
	CMY2958	BY4742	vps54∆::Kanr
	CMY2976	BY4742	vps3∆::Kanr
	CMY2919	BY4742	vps8∆::Kanr
	CMY2987	BY4742	vps33∆::Kanr
	CMY2930	BY4742	vps41∆::Kanr
	CMY2951	BY4742	vps9∆::Kanr
	CMY2984	BY4742	vps18∆::Kanr
	Table 1B: Plasmids
	Plasmid	Backbone	Details	Reference
	pCM985	pRS316	Expressing GFP-Snc1 from the SNC1 promoter	Laidlaw et al., JCB. 2022
	pCM1154	pRS316	Expressing GFP-Ktd1 from the CUP1 promoter	This study
