## Supplementary material for "Killer Toxin K28 resistance in yeast relies on COG complex mediated trafficking of the defence factor Ktd1": Stats

### Sheet: Sheet1
	Table 2: Statistical tests performed in this study
	Figure	Test	Comparison	p value	Significant (< 0.01)
	2C	t-test	Wild-type versus mnn2∆	<0.0001	Yes
	2C	t-test	Wild-type versus cog5∆	<0.0001	Yes
	2C	t-test	Wild-type versus cog6∆	<0.0001	Yes
	2C	t-test	Wild-type versus cog7∆	<0.0001	Yes
	2C	t-test	Wild-type versus cog8∆	<0.0001	Yes
	3E	t-test	Wild-type versus ktd1∆	<0.0001	Yes
	3E	t-test	Wild-type versus mnn1∆	<0.0001	Yes
	3E	t-test	Wild-type versus mnn2∆	<0.0001	Yes
	3E	t-test	Wild-type versus mnn9∆	<0.0001	Yes
	5B	t-test	Wild-type versus mnn9∆	<0.0001	Yes
	5B	t-test	Wild-type versus cog5∆ mnn9∆	<0.0001	Yes
	5B	t-test	Wild-type versus cog6∆ mnn9∆	<0.0001	Yes
	5B	t-test	Wild-type versus cog7∆ mnn9∆	<0.0001	Yes
	5B	t-test	Wild-type versus cog8∆ mnn9∆	<0.0001	Yes
	5D	t-test	Wild-type versus mnn2∆	0.0025	Yes
	5D	t-test	Wild-type versus cog5∆	0.7247	No
	5D	t-test	Wild-type versus cog6∆	0.8986	No
	5D	t-test	Wild-type versus cog7∆	0.5803	No
	5D	t-test	Wild-type versus cog8∆	0.6394	No
	6C	t-test	NOP1 versus CUP1	<0.0001	Yes
	7A	t-test	Wild-type versus ktd1∆	<0.0001	Yes
	7A	t-test	Wild-type versus cog5∆ ktd1∆	<0.0001	Yes
	7A	t-test	Wild-type versus cog6∆ ktd1∆	<0.0001	Yes
	7A	t-test	Wild-type versus cog7∆ ktd1∆	<0.0001	Yes
	7A	t-test	Wild-type versus cog8∆ ktd1∆	<0.0001	Yes
	8B	t-test	Wild-type versus ktd1∆	<0.0001	Yes
	S1B	t-test	Wild-type versus ktd1∆	<0.0001	Yes
	S1B	t-test	Wild-type versus YETI-cog2	0.4653	No
	S1B	t-test	Wild-type versus YETI-cog3	0.0756	No
	S1B	t-test	Wild-type versus YETI-cog4	0.0121	No
	S1B	t-test	Wild-type versus cog2-DAmP	0.0237	No
	S1B	t-test	Wild-type versus cog4-DAmP	0.0556	No
	S2A	t-test	Wild-type versus cog5∆	0.8756	No
	S2A	t-test	Wild-type versus cog6∆	0.435	No
	S2A	t-test	Wild-type versus cog7∆	0.2046	No
	S2A	t-test	Wild-type versus cog8∆	0.3622	No
	S3A	t-test	Wild-type versus ktd1∆	0.0012	Yes
	S3A	t-test	Wild-type versus vps51 ∆	0.0827	No
	S3A	t-test	Wild-type versus vps52 ∆	0.5113	No
	S3A	t-test	Wild-type versus vps53 ∆	0.6986	No
	S3A	t-test	Wild-type versus vps54 ∆	0.0039	Yes
	S3A	t-test	Wild-type versus vps3 ∆	0.0037	Yes
	S3A	t-test	Wild-type versus vps8 ∆	0.008	Yes
	S3A	t-test	Wild-type versus vps33 ∆	0.0596	No
	S3A	t-test	Wild-type versus vps41 ∆	0.0005	Yes
